# Intrinsic regulation of intestinal stem cell fate and homeostasis by Tet

**DOI:** 10.64898/2026.05.05.722984

**Authors:** Niccole Auld, Ye-Jin Park, Tyler Jackson, Sarah Eleraky, Yara Younes, Chung-Yi Liang, Tzu-Chiao Lu, Shangyu Gong, Zhiyong Yin, Bo Sun, Yulong Zhang, Tao P. Wu, Yanyan Qi, Hongjie Li

## Abstract

How developmental progenitors navigate divergent trajectories to either establish adult stem cell pools or undergo terminal differentiation remains a fundamental gap in stem cell biology. Here, we identify the well conserved Tet protein as an essential transcriptional regulator of intestinal stem cell (ISC) establishment. Developmental Tet depletion causes region-specific ISC loss and compromises adult lifespan, while adult-specific loss drives progressive stem cell exhaustion. Overexpression of Tet leads to ISC expansion in both developing and adult guts. Utilizing a comprehensive single-nucleus transcriptomic atlas spanning gut development, we demonstrate that Tet stabilizes progenitor identity by maintaining epithelial integrity, niche signaling, and fate maintenance. By defining this developmental trajectory, we reveal Tet as a critical factor that drives proper ISC maturation and maintains long-term adult epithelial homeostasis.
