## Supplemental Table S1 for "Intrinsic regulation of intestinal stem cell fate and homeostasis by Tet"

### Sheet: Luci_marker_extracted_genes_sta
	celltype/stage marker genes in control							Tet RNAi vs control LogFC (P_value_adj < 0.05; blanks are not significant)
	Gene name	Category	Group	LogFC	P_value	P_value_adj		L3_AMP	P0_AMP	P0_ISC_EB	P18_ISC_EB	P48_ISC_EB	D2_ISC_EB	P48_Enterocyte	D2_Enterocyte
	br	Broad Markers	AMP	8.35645	0	0		-0.18146	-0.154446	-0.197651				0.689238	0.28207
	jing	Broad Markers	AMP	3.2692	0	0			0.229991	0.339822		-2.43981		-0.362797	0.709505
	Gmap	Broad Markers	AMP	3.24674	0	0			-0.197036			0.757675		-0.606401	0.445952
	sm	Broad Markers	AMP	4.28151	0	0		0.383121	0.316924					-0.241235	0.310389
	E23	Broad Markers	AMP	4.08811	0	0		-0.34862	-0.0701135		-1.4726			0.195118	-0.589996
	zfh2	Broad Markers	AMP	5.57304	0	0		0.400551	0.124384		0.462666	1.13383			0.721848
	wb	Broad Markers	AMP	6.41473	0	0				1.36825				1.29063	2.08792
	Hsc70-3	Broad Markers	AMP	5.10012	0	0								0.652996	1.36337
	psq	Broad Markers	AMP	1.79024	0	0			-0.369952					-0.21026	0.24183
	N	Broad Markers	AMP	4.9907	0	0						1.92132
	Jupiter	Broad Markers	AMP	3.79727	0	0			-0.0777742					0.480908	-0.606917
	zip	Broad Markers	AMP	2.41781	0	0		-0.260201	-0.0461939					0.194796	0.248165
	mew	Broad Markers	AMP	2.59856	0	0		0.113387	-0.0891927					0.130354	2.91091
	CG42238	Broad Markers	AMP	2.98091	0	0		0.364925		0.367073		0.723449		0.589114	0.731711
	baz	Broad Markers	AMP	2.64405	0	0		-0.927232	-0.658787					0.594068	-0.416086
	msi	Broad Markers	AMP	4.71177	0	0		-0.475632	-0.108251		-0.649452		0.848107		2.65138
	Mur2B	Broad Markers	AMP	2.08433	0	0		-0.811348	-0.51117	-0.434601			-1.83667	-0.232557	-0.326921
	cv-c	Broad Markers	AMP	1.69772	0	0		-0.50811	-0.368889				-1.28438	-0.396707	0.232461
	Oatp74D	Broad Markers	AMP	3.11034	0	0			-0.256345	-0.844463			1.58856	-0.194623	1.34825
	ena	Broad Markers	AMP	3.13249	0	0								-0.565406
	Syp	Broad Markers	AMP	1.17443	0	0			-0.23803	-0.256962				0.073365	0.516703
	Hsp27	Broad Markers	AMP	5.32303	0	0			-0.0349345
	lncRNA:CR43626	Broad Markers	AMP	6.31066	0	0		-0.706366	-0.297628
	alt	Broad Markers	AMP	2.8577	0	0		0.276375	0.341112					0.366545
	Nuak1	Broad Markers	AMP	2.09218	0	0		-0.613471	-0.401954						0.339236
	CG6051	Broad Markers	AMP	2.276	0	0		0.0870293	0.658036	0.64695				0.906903	-0.135505
	Calr	Broad Markers	AMP	3.43418	0	0		0.229911	0.351726					0.642765	0.736908
	crol	Broad Markers	AMP	1.49861	0	0			-0.0191951			0.424979			0.0505265
	ImpL2	Broad Markers	AMP	4.60219	0	0			-0.29104						-1.62064
	pum	Broad Markers	AMP	1.53449	0	0		-0.294857	-0.38031					-0.152301	1.03271
	robo2	Broad Markers	ISC_EB	4.77502	0	0		-0.659518	-1.314	-0.577838		2.42095	-0.432137
	Tet	Broad Markers	ISC_EB	2.14101	0	0		0.60889	0.570901	1.00931		0.509755			0.152233
	Cirl	Broad Markers	ISC_EB	2.35787	7.95412e-298	2.9122e-294		-0.985542	-0.830548	-1.10594		-2.07584		-0.351185	2.10758
	hdc	Broad Markers	ISC_EB	4.06163	6.34693e-290	1.54918e-286						-0.492323	0.54441	-0.189566	0.905137
	cpo	Broad Markers	ISC_EB	3.16232	2.6993e-275	4.9414e-272		-0.425773	-1.29106		1.52616	0.789229		-2.31537	0.363086
	Egfr	Broad Markers	ISC_EB	2.98634	1.40961e-244	1.47455e-241		-0.480207	-0.469872	-0.882486			1.05067		1.41571
	brat	Broad Markers	ISC_EB	2.60259	3.44579e-239	3.36424e-236		-0.766614			-0.668012	0.910872			0.383215
	caps	Broad Markers	ISC_EB	1.99253	1.14964e-238	9.90385e-236		-1.11789	-0.790421		-0.565809		-0.50702	-0.367019
	CG43658	Broad Markers	ISC_EB	1.90652	1.93833e-218	1.49405e-215		-0.849128	-0.0883925	-0.90891				0.143048	0.415008
	rau	Broad Markers	ISC_EB	5.93487	3.0533e-212	2.23578e-209			1.81597				1.61922		0.88385
	sty	Broad Markers	ISC_EB	2.68931	2.32814e-201	1.36382e-198		-0.310368							-0.903786
	Rbfox1	Broad Markers	ISC_EB	3.10439	4.87659e-199	2.74683e-196		-0.983016	-1.43721	-0.913482	-1.84171
	ATP8A	Broad Markers	ISC_EB	2.459	1.7296e-197	9.04642e-195		-1.04902	-0.322493		-2.89412	-1.40698		0.126743	0.30847
	kek5	Broad Markers	ISC_EB	1.03008	9.51087e-196	4.80299e-193		-0.237341	0.0906895				-0.216834	-0.194557	0.0920332
	apt	Broad Markers	ISC_EB	2.6897	4.66811e-189	2.27881e-186		-0.428218						-0.555996
	kuz	Broad Markers	ISC_EB	1.46805	2.75109e-187	1.29967e-184		-0.300136	-0.0763799			0.441867		0.611696	0.247847
	lola	Broad Markers	ISC_EB	0.821903	1.63404e-168	7.03839e-166		-0.208335	-0.141236						0.211826
	msn	Broad Markers	ISC_EB	1.48902	1.8557e-167	7.76478e-165		-0.506494					-0.857381	-0.325888	-0.261977
	Tlk	Broad Markers	ISC_EB	0.74831	1.10467e-152	3.76231e-150		0.0203383				0.377442	-0.656234	-0.249139	-0.276261
	CG9674	Broad Markers	ISC_EB	3.52031	6.89627e-150	2.24435e-147					-1.18692		-0.911645	3.02276	0.312904
	CG34401	Broad Markers	ISC_EB	2.72852	7.47729e-142	2.14716e-139			0.255084				1.09522		0.204242
	mgl	Broad Markers	ISC_EB	3.12241	4.3174e-127	1.12908e-124		-1.25915	-0.284953		1.76916		-0.810101		0.288401
	Mctp	Broad Markers	ISC_EB	6.03598	6.30735e-122	1.59261e-119							-1.37828
	fru	Broad Markers	ISC_EB	2.55273	1.05997e-121	2.63106e-119							1.63167		1.7813
	mbl	Broad Markers	ISC_EB	1.17501	2.67376e-116	6.31569e-114		-0.395776	-0.749412					0.311783	0.330059
	cic	Broad Markers	ISC_EB	0.845656	3.0144e-111	6.58894e-109		-0.600299					-0.894387	-0.973515	-0.822528
	CG9650	Broad Markers	ISC_EB	3.46675	2.13372e-110	4.52874e-108		-2.32132	-1.12765	-1.25167					1.58483
	jigr1	Broad Markers	ISC_EB	3.75167	6.19095e-108	1.20889e-105
	Pits	Broad Markers	ISC_EB	1.20655	3.83143e-104	7.10269e-102								0.238546	0.498329
	CG34347	Broad Markers	ISC_EB	2.13928	7.75234e-104	1.40164e-101		-0.735788	-0.973266						1.34547
	Fas3	Broad Markers	Enterocyte	7.77079	0	0						-1.60601		0.153018	-0.167577
	Eip93F	Broad Markers	Enterocyte	7.15002	0	0			2.29593			-0.42102	-0.812066		-0.195945
	bru2	Broad Markers	Enterocyte	3.53562	0	0		-0.35677	-0.0232358			-2.96296		-0.179939
	CG17574	Broad Markers	Enterocyte	5.91779	0	0			0.418872			-4.34609		-0.935181	-2.13043
	Prosap	Broad Markers	Enterocyte	6.36919	0	0		-1.98864				-2.513		0.158829	1.22724
	jvl	Broad Markers	Enterocyte	3.3632	0	0			0.328226			-1.24497	0.988449	-0.103332	-0.245521
	Fur1	Broad Markers	Enterocyte	7.4412	0	0								-0.351346
	MYPT-75D	Broad Markers	Enterocyte	4.38803	0	0						-2.56043	4.16213	0.250923	0.460039
	CG4839	Broad Markers	Enterocyte	8.978	0	0						-3.40465		-0.552554	-0.45354
	nub	Broad Markers	Enterocyte	4.49478	0	0		1.97635	1.30484			-3.90713		-0.3812	-0.874903
	CG34417	Broad Markers	Enterocyte	4.69745	0	0			-1.19992			-4.09245		-0.0998724	-0.311677
	spir	Broad Markers	Enterocyte	5.84325	0	0						-2.39353	3.1528	0.183599	-0.271477
	Pgant9	Broad Markers	Enterocyte	3.71654	0	0		1.31235	1.39021			-2.3653	1.46729	-0.548634	-0.634468
	Bsg	Broad Markers	Enterocyte	1.8529	0	0			-0.0460329						-0.23707
	scrib	Broad Markers	Enterocyte	3.44052	0	0			0.477825				1.30268	0.0949375	0.179132
	Stat92E	Broad Markers	Enterocyte	3.74632	0	0			0.783324		-1.20011	-2.53996		-0.213482	-0.248556
	red	Broad Markers	Enterocyte	4.37377	0	0						-2.15327	1.61986	-0.444372
	sima	Broad Markers	Enterocyte	2.32988	0	0		-0.55885				-1.55778		-0.598343	0.0930332
	CG13784	Broad Markers	Enterocyte	6.78705	0	0			2.87818					0.587327	-0.447041
	sfl	Broad Markers	Enterocyte	4.9538	0	0			0.249441			-3.07636		-0.389242	-0.689678
	mesh	Broad Markers	Enterocyte	8.06263	0	0						-2.37072		0.150508	-0.166448
	AANAT1	Broad Markers	Enterocyte	7.43804	0	0						-2.95651		-0.78889	-0.404811
	sog	Broad Markers	Enterocyte	5.66071	0	0			1.26525			-1.92685	4.09076		0.908555
	pigs	Broad Markers	Enterocyte	3.66697	0	0		-0.33687	0.397536	1.09702				0.370107	0.421481
	CG32264	Broad Markers	Enterocyte	2.80395	0	0			0.308876	0.96308		-1.36319	-0.746857	0.36906
	MESR3	Broad Markers	Enterocyte	4.93689	0	0						-2.14104			-0.651275
	lncRNA:CR43314	Broad Markers	Enterocyte	6.69248	0	0								0.519502	0.265412
	CG13482	Broad Markers	Enterocyte	8.09983	0	0						-2.43993		0.829757	-0.306816
	app	Broad Markers	Enterocyte	2.75264	0	0			0.565275			-2.01981		-0.479599
	CenG1A	Broad Markers	Enterocyte	4.76033	0	0			1.46963
	heph	Stage Markers	L3_AMP	4.01891	0	0		-0.462637	-0.383687					0.633725	0.740624
	pre-rRNA:CR45845	Stage Markers	L3_AMP	1.7147	0	0							-0.66487	-0.731212	-0.265249
	pyd	Stage Markers	L3_AMP	2.89037	0	0							1.70313		0.980006
	Mp	Stage Markers	L3_AMP	4.86732	0	0		-0.599754	-0.612517
	shep	Stage Markers	L3_AMP	1.09808	0	0		-0.340881	-0.119012
	Msp300	Stage Markers	L3_AMP	1.39503	0	0		-0.686701	-0.912236	-0.780799	-0.952163	-2.56867	-0.438237	-0.542	0.256359
	CG43759	Stage Markers	L3_AMP	2.87125	0	0		-0.783496	-0.855269	-1.01382	-1.28572			2.66667	0.677531
	CG3638	Stage Markers	L3_AMP	2.32999	0	0		-0.939993	-0.394654				-0.782601		0.333645
	Nop60B	Stage Markers	L3_AMP	2.19919	0	0		-0.517095	-0.429477				-3.0394	-0.371297	0.341687
	28SrRNA-Psi:CR45859	Stage Markers	L3_AMP	3.75038	7.73824e-307	2.40409e-304		-0.691454			1.49688				-0.612323
	Eip74EF	Stage Markers	L3_AMP	1.39162	7.5492e-306	2.25629e-303			0.563593	0.378986				-0.271834	-0.578116
	CG43187	Stage Markers	L3_AMP	4.08326	9.24072e-304	2.70661e-301		-2.60164	-1.58012				-1.73026
	CG2865	Stage Markers	L3_AMP	2.04408	1.65923e-298	4.5848e-296		-0.423181	-0.334246	-0.686451			-1.75279	0.44526	1.14197
	alpha-Man-Ia	Stage Markers	L3_AMP	1.48913	4.2756e-287	1.09853e-284		0.121396	0.441385						-0.430185
	rhea	Stage Markers	L3_AMP	1.40781	3.45371e-277	8.158e-275		-1.41498	-0.669132	-0.8347	-0.912202	-1.60084		0.165663	-0.128161
	DAAM	Stage Markers	L3_AMP	2.83222	1.98642e-254	4.21611e-252		-0.978113	-1.24264
	Trf2	Stage Markers	L3_AMP	1.35435	1.11172e-230	1.87139e-228			0.232436						-0.291802
	mt:lrRNA	Stage Markers	L3_AMP	2.98931	1.48511e-221	2.36407e-219		-0.712415				1.41734		2.13628
	klu	Stage Markers	L3_AMP	1.97196	8.94636e-187	1.08281e-184			0.24773				-1.47319		-2.0815
	Mkp3	Stage Markers	L3_AMP	1.47174	4.50334e-176	5.07318e-174		-0.986375				0.954215	-1.11374	1.12003
	EcR	Stage Markers	L3_AMP	0.988675	4.2256e-172	4.65293e-170								-0.300063	-0.550935
	kis	Stage Markers	L3_AMP	0.523792	4.68482e-172	5.12009e-170							-0.474845	-0.36205	-0.211941
	sqd	Stage Markers	L3_AMP	0.587681	1.42714e-171	1.5368e-169									0.514543
	plum	Stage Markers	L3_AMP	1.87495	4.80868e-167	5.03023e-165		-0.961596	-0.783681					1.82047
	Cdep	Stage Markers	L3_AMP	1.01393	1.47833e-166	1.53548e-164		-0.426704	0.257677
	eIF4EHP	Stage Markers	L3_AMP	0.729751	1.02855e-153	1.00421e-151		-0.256473					-1.2342	-0.248294	-0.350315
	cib	Stage Markers	L3_AMP	1.64863	2.904e-150	2.70886e-148		-0.810526	0.230333						0.28129
	spi	Stage Markers	L3_AMP	1.33544	1.33054e-136	1.08254e-134		-0.38792	0.241554					0.24569	-0.237111
	Uhg5	Stage Markers	L3_AMP	1.81654	2.50508e-135	2.00475e-133		-0.50761	-0.150967					-0.668168	0.286876
	nuf	Stage Markers	L3_AMP	1.44743	4.49153e-131	3.46202e-129		-0.718423	-0.930295					1.92311	0.324276
	emc	Stage Markers	P0_AMP	3.82382	0	0				1.87463					1.48312
	CG17834	Stage Markers	P0_AMP	2.67293	0	0		1.09167	0.701586			-2.64627		0.33803	-0.315868
	wdp	Stage Markers	P0_AMP	3.58883	0	0			0.363745					0.94351	0.863264
	lncRNA:let7C	Stage Markers	P0_AMP	2.19033	0	0			0.278128				-1.77724		-0.472292
	side-V	Stage Markers	P0_AMP	5.02677	0	0			-0.58563					-3.99355	-5.56001
	Scp2	Stage Markers	P0_AMP	5.02649	0	0		0.570545
	Vha16-1	Stage Markers	P0_AMP	1.9683	0	0			-0.0660402					0.247837	-0.122521
	CG9932	Stage Markers	P0_AMP	2.86061	0	0								-0.79276	0.618223
	Fim	Stage Markers	P0_AMP	2.33138	0	0								0.80663	-0.166181
	18w	Stage Markers	P0_AMP	4.20933	0	0			-0.0869228
	corto	Stage Markers	P0_AMP	2.64869	0	0		-0.328386	-0.346135					0.755	1.08561
	Frl	Stage Markers	P0_AMP	2.68085	0	0		0.133587	-0.0565888					1.74741
	shg	Stage Markers	P0_AMP	2.15705	0	0		-0.482853	-0.197918	-0.744075	-1.3925			0.261309
	eEF1alpha1	Stage Markers	P0_AMP	1.93576	0	0			-0.0891006					0.197468	0.794909
	l(3)neo38	Stage Markers	P0_AMP	2.19049	0	0			0.332382					-0.182224	0.40054
	CG2852	Stage Markers	P0_AMP	4.5668	0	0			0.406252						0.150752
	Rm62	Stage Markers	P0_AMP	1.55391	0	0		0.0990497	-0.0444812					0.507972	0.389482
	Eip63E	Stage Markers	P0_AMP	1.04235	0	0			0.100885					-0.167094	0.182334
	Ama	Stage Markers	P0_AMP	4.40475	0	0			0.432056
	mnb	Stage Markers	P0_AMP	1.63298	0	0			0.27643			1.78414			-0.39554
	CG7029	Stage Markers	P0_AMP	2.38634	0	0		0.266352	0.27468					0.398045	-0.113245
	GstD1	Stage Markers	P0_AMP	2.50782	0	0		0.898508	0.886597					1.13003	0.840256
	CG15169	Stage Markers	P0_AMP	3.33139	0	0		-2.32788	-3.13581					-0.77947
	how	Stage Markers	P0_AMP	3.26815	0	0		0.573235	0.379457		1.49288				1.00112
	Nrg	Stage Markers	P0_AMP	2.19262	0	0		0.692391	0.312682	0.369388	1.9827	-1.93537			-0.492482
	eff	Stage Markers	P0_AMP	1.71503	0	0								0.530051	-0.180256
	LRP1	Stage Markers	P0_AMP	2.70723	0	0			0.404266			-2.35547		-0.352835	0.463186
	ERp60	Stage Markers	P0_AMP	3.56978	0	0			0.290733						0.465133
	CG42671	Stage Markers	P0_AMP	1.9141	0	0			0.223693					0.550334	-0.35354
	Gp93	Stage Markers	P0_AMP	4.29363	0	0			-0.0792444						1.44895
	RapGAP1	Stage Markers	P0_ISC_EB	3.94387	3.12026e-134	4.56962e-130		0.717819	-0.788318	-0.43777		2.54577	1.34153	2.85481	1.31834
	ed	Stage Markers	P0_ISC_EB	2.67201	1.48639e-96	2.72103e-93		0.332783	0.341681		0.901027	0.570781	1.42696	-1.00223	1.02094
	Dg	Stage Markers	P0_ISC_EB	2.83635	2.64429e-88	3.87256e-85		0.38255	1.12051	0.9129
	sbb	Stage Markers	P0_ISC_EB	1.46761	9.15542e-76	8.93875e-73		0.0719878	-0.110468		0.850321	0.601918			0.398929
	CG6040	Stage Markers	P0_ISC_EB	5.42852	2.12048e-71	1.72525e-68
	mys	Stage Markers	P0_ISC_EB	2.21349	1.17286e-53	6.13448e-51		-0.402244	0.228117					0.907247	0.172609
	nmo	Stage Markers	P0_ISC_EB	1.35737	5.98807e-52	3.02397e-49		0.603331	0.980684	0.792793	1.53563			0.0748877	-0.459715
	Ptp10D	Stage Markers	P0_ISC_EB	2.85059	4.14091e-51	2.02145e-48			-0.316444						2.43217
	lncRNA:CR44357	Stage Markers	P0_ISC_EB	4.87256	3.28786e-50	1.55325e-47									0.716137
	SppL	Stage Markers	P0_ISC_EB	2.51045	3.11416e-49	1.38202e-46									0.381987
	sn	Stage Markers	P0_ISC_EB	3.3679	1.0456e-47	4.1386e-45			-0.647008						2.34223
	DNaseII	Stage Markers	P0_ISC_EB	3.11918	8.40932e-45	2.93225e-42			0.672855
	Tre1	Stage Markers	P0_ISC_EB	2.78798	8.80356e-45	2.99833e-42			-0.385727						1.36761
	neur	Stage Markers	P0_ISC_EB	2.44184	2.6307e-43	8.37533e-41		-0.391586							-0.28565
	Dl	Stage Markers	P0_ISC_EB	2.5383	3.65996e-43	1.14043e-40		0.751979	0.25327		2.22212	2.49322		-0.39621	0.722736
	chrb	Stage Markers	P0_ISC_EB	2.15479	4.33926e-40	1.27097e-37		1.34244	1.66186	1.07127		-1.1917		0.792133	0.997537
	skd	Stage Markers	P0_ISC_EB	1.47807	1.50417e-39	4.23627e-37								0.373567
	esg	Stage Markers	P0_ISC_EB	4.51745	7.63973e-36	1.83416e-33				-1.63995
	alphaTub84B	Stage Markers	P0_ISC_EB	1.73557	8.01795e-36	1.89392e-33			0.405156					0.778091	0.162801
	Dsp1	Stage Markers	P0_ISC_EB	1.66198	1.29598e-35	2.96557e-33			-0.0280592			1.18032
	MESK2	Stage Markers	P0_ISC_EB	1.42434	4.8831e-34	1.00723e-31		0.461651	0.249318		1.05094		1.11956	0.561554	-0.736618
	lncRNA:CR31044	Stage Markers	P0_ISC_EB	1.49376	6.32481e-34	1.26886e-31		-0.345366	0.347055		1.3426			0.714161	0.642934
	B4	Stage Markers	P0_ISC_EB	2.44632	1.21052e-32	2.16196e-30			0.394015		-2.5617				0.498029
	w	Stage Markers	P0_ISC_EB	4.01418	1.72358e-32	3.00817e-30		4.6037	6.26501	3.12584	1.71993		2.60217		1.49192
	Eb1	Stage Markers	P0_ISC_EB	1.73079	5.45191e-32	9.2841e-30		-0.493887	-0.0429089					0.72106
	raskol	Stage Markers	P0_ISC_EB	1.59987	9.38698e-32	1.58014e-29						1.52029			0.363515
	Tgi	Stage Markers	P0_ISC_EB	1.97204	8.26908e-31	1.28831e-28			-0.343436				2.04639		-0.293965
	2026-09-04	Stage Markers	P0_ISC_EB	1.92677	1.02059e-30	1.57332e-28		0.605642	0.2146					0.780289	-0.531019
	Hr4	Stage Markers	P0_ISC_EB	1.96787	1.36839e-29	1.90858e-27		-0.450845	0.0766764					-0.0646761
	babos	Stage Markers	P0_ISC_EB	2.15769	1.67665e-27	2.17297e-25			1.04058	1.37754
	Ten-a	Stage Markers	P18_ISC_EB	5.55998	5.41552e-93	1.58621e-89		-1.29885	-0.997991		-1.31034				1.40747
	Mmp2	Stage Markers	P18_ISC_EB	6.71189	2.84408e-63	2.08258e-60						1.29096		-1.57442
	Muc14A	Stage Markers	P18_ISC_EB	3.99709	1.87078e-61	1.30465e-58					-0.908675	-4.11859		-0.894293	1.51053
	rdx	Stage Markers	P18_ISC_EB	1.37441	2.13594e-51	1.0427e-48		-0.477434						-0.155735	0.408289
	Cip4	Stage Markers	P18_ISC_EB	2.21917	9.48662e-51	4.34161e-48		-0.916328					-1.133	0.584519	0.689123
	stai	Stage Markers	P18_ISC_EB	5.23866	2.39757e-47	9.2401e-45		2.17023	1.76112	1.28624		2.85429			3.89808
	spen	Stage Markers	P18_ISC_EB	0.955961	2.98933e-46	1.06777e-43		-0.125572	0.0744939		-0.356556			-0.119913	-0.16542
	fog	Stage Markers	P18_ISC_EB	3.93152	4.28841e-43	1.39564e-40		-1.26768						2.19376	0.238415
	fax	Stage Markers	P18_ISC_EB	4.08351	2.18476e-39	5.81742e-37			-0.681938			2.96509
	Spn	Stage Markers	P18_ISC_EB	1.95096	3.3176e-36	7.36155e-34		0.698457	0.634133			-1.77763		-0.414629	-0.498459
	Fas2	Stage Markers	P18_ISC_EB	1.88284	9.16966e-35	1.86513e-32		-0.532898			1.12705				-0.25076
	Pvf3	Stage Markers	P18_ISC_EB	8.46473	1.00808e-32	1.94254e-30
	Doa	Stage Markers	P18_ISC_EB	1.22514	5.07208e-32	9.17044e-30		-0.951514			-1.2075	-1.94118		-0.560697	-0.20991
	lncRNA:CR44833	Stage Markers	P18_ISC_EB	5.55629	5.9437e-32	1.06153e-29			-1.42751		-1.74023
	l(3)80Fg	Stage Markers	P18_ISC_EB	1.27283	1.07888e-30	1.81611e-28		-0.952124	-0.345867	-0.725472				-0.38536	0.505564
	CG42673	Stage Markers	P18_ISC_EB	5.2433	2.13567e-28	3.15928e-26			1.16867					2.5962	1.25043
	elB	Stage Markers	P18_ISC_EB	2.70427	1.26071e-27	1.79253e-25					-1.48534	-2.35552	-1.05682	1.22291	0.194615
	hppy	Stage Markers	P18_ISC_EB	1.69693	1.71194e-26	2.27921e-24		-1.37302	-1.12612	-1.3241	-1.63749	-1.70269		-0.437797	-0.467184
	lncRNA:Hsromega	Stage Markers	P18_ISC_EB	1.48362	3.81569e-26	4.90183e-24		-0.463465	-0.213893	-0.421718	-1.85229	-2.31014	-1.30309	-1.01305	-1.65675
	Sdc	Stage Markers	P18_ISC_EB	0.834713	6.08225e-25	7.36154e-23		-0.286638	0.243282					-0.311534
	mei-P26	Stage Markers	P18_ISC_EB	1.12917	8.6301e-23	9.29322e-21								0.260082	0.654184
	ATP8B	Stage Markers	P18_ISC_EB	3.61196	4.30283e-22	4.40664e-20			1.15138		-2.15757		-2.20649	0.709348	2.35716
	Lrch	Stage Markers	P18_ISC_EB	2.19911	4.15666e-21	4.00489e-19			0.72775		-0.993321		-1.36922	0.845689	0.251515
	lncRNA:CR40469	Stage Markers	P18_ISC_EB	1.96571	5.74116e-21	5.45969e-19		0.647077	0.904754					0.211787	-0.570311
	CG41378	Stage Markers	P18_ISC_EB	0.764052	2.25091e-20	2.06028e-18		-0.743175	-0.472363	-0.75635	-0.94937	-1.20727	-0.817762	-0.837841	-0.17216
	unc-13	Stage Markers	P18_ISC_EB	1.66637	1.10062e-19	9.5944e-18		1.18534	0.930199	0.938426		0.814823		1.06463	0.918679
	lncRNA:CR42862	Stage Markers	P18_ISC_EB	1.06928	3.99422e-19	3.3618e-17							0.991586	0.376556	-0.318258
	for	Stage Markers	P18_ISC_EB	1.92653	7.97701e-19	6.60019e-17		-0.472467	0.426629						0.157757
	rdgB	Stage Markers	P18_ISC_EB	2.81549	4.67229e-18	3.62041e-16									0.291143
	Rab5	Stage Markers	P18_ISC_EB	2.82528	8.79114e-18	6.50234e-16			1.29854					0.470196	-0.483145
	Eip78C	Stage Markers	P48_ISC_EB	4.06382	2.66304e-63	3.90002e-59		-0.90179				0.282286		-0.731529	0.458661
	zormin	Stage Markers	P48_ISC_EB	9.7633	1.98832e-56	1.45595e-52									2.4188
	Con	Stage Markers	P48_ISC_EB	8.66418	7.02039e-48	2.57034e-44					3.88134	-4.93927
	CG16791	Stage Markers	P48_ISC_EB	2.36719	1.98325e-44	4.84078e-41		-1.16746	-0.742434		-1.38661		-1.66757	-0.393137	-0.891477
	fz2	Stage Markers	P48_ISC_EB	2.63908	1.70994e-37	1.92631e-34		-1.15948	-0.255296		-1.85672			-0.738671	0.277702
	Kank	Stage Markers	P48_ISC_EB	3.1382	9.08324e-37	8.86827e-34			0.59466					-0.63824	1.83455
	trol	Stage Markers	P48_ISC_EB	2.93611	1.71828e-36	1.57276e-33		-1.19657	-1.74563	-1.01878	0.711288	-0.926494			0.577562
	osp	Stage Markers	P48_ISC_EB	2.87207	8.66573e-34	6.67945e-31						-1.39472	-0.915585	-0.57302	0.806075
	pxb	Stage Markers	P48_ISC_EB	3.40096	1.30248e-33	9.5374e-31						-2.1644	-1.84459	-0.30336
	Sema1a	Stage Markers	P48_ISC_EB	3.17922	3.97481e-30	2.64596e-27			0.622098	1.44608				-0.893017	1.4707
	Dys	Stage Markers	P48_ISC_EB	1.2684	7.28307e-30	4.63741e-27		-0.388524	-0.465212	-0.39667		-1.10328		-0.110271	0.587809
	Eip75B	Stage Markers	P48_ISC_EB	1.75242	4.72902e-27	2.47345e-24		-0.361907				0.439137	1.12039		1.34707
	nkd	Stage Markers	P48_ISC_EB	3.45986	9.28055e-27	4.38431e-24							1.75989		1.56679
	lncRNA:CR34335	Stage Markers	P48_ISC_EB	1.77293	1.80259e-26	7.99966e-24		1.18581	0.718314		0.985931	0.802868	2.29013	1.22777	-0.590941
	lncRNA:CR43334	Stage Markers	P48_ISC_EB	2.06478	5.45778e-26	2.35086e-23		-0.875338
	ths	Stage Markers	P48_ISC_EB	3.74629	1.02142e-25	4.1552e-23						-2.03306		-0.263232	1.60408
	lncRNA:CR45668	Stage Markers	P48_ISC_EB	4.21339	4.41217e-25	1.65683e-22
	Gprk1	Stage Markers	P48_ISC_EB	0.969262	8.76728e-23	2.98597e-20		0.260638	0.174792						0.458167
	Dyrk2	Stage Markers	P48_ISC_EB	2.39027	7.21193e-22	2.20039e-19		-0.748738	1.62684					-0.50428	-0.220933
	Hs6st	Stage Markers	P48_ISC_EB	2.02195	1.20883e-21	3.61292e-19			0.676798		-1.26101	-1.70632		-0.346225	0.436741
	rut	Stage Markers	P48_ISC_EB	2.41162	2.81304e-20	7.92248e-18									2.15948
	rdgA	Stage Markers	P48_ISC_EB	1.83708	7.13821e-19	1.8024e-16		-0.802055	-0.750336						0.462444
	NFAT	Stage Markers	P48_ISC_EB	1.03884	2.16804e-18	5.20507e-16		0.0665461					0.909811	-0.306063	0.186118
	Imp	Stage Markers	P48_ISC_EB	1.05746	2.49871e-18	5.90219e-16		-0.273628	-0.287415					0.0889655	-0.498925
	ttk	Stage Markers	P48_ISC_EB	1.36119	3.30752e-17	7.12332e-15			0.143641						-0.220607
	Flo2	Stage Markers	P48_ISC_EB	1.61091	7.97826e-17	1.69336e-14		-0.649528	-0.371596			-2.12281			1.45375
	cdi	Stage Markers	P48_ISC_EB	1.83342	9.26143e-17	1.93762e-14			-0.317907		-1.75701			-0.223918
	Dscam1	Stage Markers	P48_ISC_EB	2.21839	3.49329e-14	6.16376e-12						-2.95884	-1.0127	-0.515074	1.04069
	CG43867	Stage Markers	P48_ISC_EB	2.18968	1.32983e-13	2.21311e-11			0.311269
	Inx3	Stage Markers	P48_ISC_EB	2.04707	2.50091e-13	4.06954e-11			0.722432					-0.625922	0.763043
	mamo	Stage Markers	D2_ISC_EB	5.74004	1.96682e-295	9.60137e-292				1.9631					0.647069
	sba	Stage Markers	D2_ISC_EB	3.9537	1.37455e-158	5.75152e-156									-0.611461
	l(2)gl	Stage Markers	D2_ISC_EB	1.99359	3.52513e-144	1.1223e-141		-0.458863	-0.401527	-0.814362		-1.82958	-0.909995	-0.79479	-0.919787
	bun	Stage Markers	D2_ISC_EB	1.04393	2.70297e-131	7.33055e-129		0.046552	0.261734				0.373704		-0.113821
	KCNQ	Stage Markers	D2_ISC_EB	3.9035	8.5384e-130	2.23294e-127					2.18554	3.67776	-1.28675	1.09088	0.45638
	Glut4EF	Stage Markers	D2_ISC_EB	3.05455	1.04613e-114	2.35701e-112			0.688292			-1.67577		0.640419	-0.411607
	trio	Stage Markers	D2_ISC_EB	2.31371	1.91582e-110	3.84344e-108		-0.794273	0.392836			-1.76162	-2.25538	-0.418421	-0.222977
	dnc	Stage Markers	D2_ISC_EB	1.88973	4.32063e-110	8.55076e-108			0.140957				-0.720963	-1.05459	0.399241
	pain	Stage Markers	D2_ISC_EB	7.81537	5.0938e-109	9.94649e-107
	siz	Stage Markers	D2_ISC_EB	1.68038	3.31709e-104	5.99739e-102		-1.0485	-0.514392		1.48476		-0.963208	0.295695	-0.62248
	CG30460	Stage Markers	D2_ISC_EB	3.76405	1.2005e-101	2.14407e-99								1.12422	0.206115
	Blimp-1	Stage Markers	D2_ISC_EB	3.22966	6.2881e-100	1.0834e-97									-0.256733
	aqz	Stage Markers	D2_ISC_EB	0.986317	1.03076e-88	1.41079e-86			-0.0830459					0.234961	0.305463
	Atpalpha	Stage Markers	D2_ISC_EB	2.08315	3.95196e-87	5.26149e-85		-0.341573					-1.14875		1.35528
	CG32486	Stage Markers	D2_ISC_EB	2.84814	3.06869e-84	3.87422e-82			1.22631				1.38999		0.46047
	wake	Stage Markers	D2_ISC_EB	3.21085	2.45665e-81	2.97335e-79			-0.800922					0.3909
	NK7.1	Stage Markers	D2_ISC_EB	2.32221	4.37164e-81	5.24776e-79		-0.915267				-2.26643	-1.73454	-0.69186	0.596538
	CG43693	Stage Markers	D2_ISC_EB	4.52495	1.33318e-80	1.56196e-78							-1.78277	-3.00763
	CG32982	Stage Markers	D2_ISC_EB	2.31623	1.47927e-76	1.65373e-74		-0.329777	-0.402951					1.5138	0.974566
	AMPdeam	Stage Markers	D2_ISC_EB	2.20609	1.25644e-69	1.18713e-67								0.388051	-0.390817
	mtd	Stage Markers	D2_ISC_EB	1.40652	4.57649e-69	4.21526e-67		-0.356033	-0.0163303				0.564356		0.36656
	Sox100B	Stage Markers	D2_ISC_EB	5.16396	6.33061e-66	5.55161e-64		-1.68861
	raw	Stage Markers	D2_ISC_EB	1.97979	1.23636e-61	1.02878e-59		0.478802	1.17528	1.36996
	Crtc	Stage Markers	D2_ISC_EB	1.64642	4.14679e-61	3.43106e-59		-0.487078	-0.612205				-0.94952
	CanA-14F	Stage Markers	D2_ISC_EB	1.95122	6.80737e-59	5.30287e-57		-0.44357				-1.67566		1.01219
	Meltrin	Stage Markers	D2_ISC_EB	2.28207	3.29824e-57	2.46443e-55						-2.94989	-1.95747		-0.26592
	fus	Stage Markers	D2_ISC_EB	2.23111	6.78816e-55	4.75658e-53			0.554209					0.29616	0.489473
	gce	Stage Markers	D2_ISC_EB	2.24329	3.22591e-49	2.04517e-47									0.238709
	LRR	Stage Markers	D2_ISC_EB	1.73642	5.59211e-44	3.07882e-42			1.23138			-2.61705	-1.04001		-0.398737
	sli	Stage Markers	D2_ISC_EB	2.01172	6.35891e-42	3.29068e-40			0.297984	1.287				1.23068	0.806251
	Lmpt	Stage Markers	P48_Enterocyte	3.75788	0	0			0.621728			-3.13358	-1.12821	-0.283555	0.543517
	CG15365	Stage Markers	P48_Enterocyte	4.96795	0	0			1.0414			-3.05756
	tau	Stage Markers	P48_Enterocyte	6.99546	0	0						-3.03708		0.527804	2.46476
	sdt	Stage Markers	P48_Enterocyte	4.8428	0	0			0.557166			-3.44573			0.182992
	lncRNA:CR45979	Stage Markers	P48_Enterocyte	5.37124	0	0						-3.56109		-0.891109	-0.748724
	ZnT35C	Stage Markers	P48_Enterocyte	9.07482	0	0						-3.93587		-0.442161
	ETHR	Stage Markers	P48_Enterocyte	8.48122	0	0						-4.19233		-1.52192	1.24285
	bves	Stage Markers	P48_Enterocyte	3.70818	0	0			0.785814			-1.93802		0.541901	-0.239774
	mura	Stage Markers	P48_Enterocyte	2.63617	0	0			0.861164			-1.99987		-0.325439	-0.499178
	Rgk1	Stage Markers	P48_Enterocyte	6.26959	0	0						-3.82746		-0.428027	0.248762
	beat-IIIc	Stage Markers	P48_Enterocyte	8.31595	0	0						-3.46241		-0.425498
	CrebA	Stage Markers	P48_Enterocyte	2.30102	0	0		0.157279	0.48234			-2.00941			0.227605
	dally	Stage Markers	P48_Enterocyte	2.25767	0	0		-0.298137				-2.68126		-0.232623	1.0843
	kirre	Stage Markers	P48_Enterocyte	3.67016	0	0		1.3429	-0.768309			-2.56129		-7.33216	-1.23407
	spri	Stage Markers	P48_Enterocyte	2.62457	0	0		-0.374195	-0.471503			-1.64115		0.189829	0.76393
	FER	Stage Markers	P48_Enterocyte	2.68104	0	0			0.213512			-2.78276		-0.786343	1.02368
	CG43218	Stage Markers	P48_Enterocyte	7.79862	0	0						-3.56544		0.441287
	Cbs	Stage Markers	P48_Enterocyte	5.13638	0	0						-2.68573		-0.47249	0.206732
	Hnf4	Stage Markers	P48_Enterocyte	2.41399	0	0		-0.431134	0.430534			-2.40999			0.203398
	Trim9	Stage Markers	P48_Enterocyte	1.91373	0	0		-0.816503	-0.395671			-1.84545		-0.968422
	Bx	Stage Markers	P48_Enterocyte	4.85421	0	0						-3.62562		-0.389876
	rols	Stage Markers	P48_Enterocyte	2.69515	0	0			0.193156			-1.37535			1.37876
	fra	Stage Markers	P48_Enterocyte	1.94206	0	0		-0.339696	0.185076				-1.41607	0.0888259	-1.0046
	CG42747	Stage Markers	P48_Enterocyte	5.74343	0	0						-2.05978	-3.74396	0.200202	1.90202
	CG6959	Stage Markers	P48_Enterocyte	3.8984	0	0						-1.98544		-0.511286	3.12445
	CG13360	Stage Markers	P48_Enterocyte	4.34407	0	0						-3.52139			0.9985
	vnd	Stage Markers	P48_Enterocyte	2.74388	0	0			0.182636		1.72473	-1.67799		-0.604599	-0.466044
	CG9270	Stage Markers	P48_Enterocyte	7.4501	0	0						-30.2097		-7.94696
	Lk6	Stage Markers	P48_Enterocyte	1.83718	0	0			0.242398					0.341217	-0.539855
	MFS17	Stage Markers	P48_Enterocyte	0.940524	0	0		-0.370402	-0.204996	-0.378616	-1.10736	-0.639433	0.478526	-0.182256	0.376628
	hiw	Stage Markers	D2_Enterocyte	8.80461	0	0									-1.23396
	tim	Stage Markers	D2_Enterocyte	5.93975	0	0							2.00665	-0.899973	-1.78613
	CG7470	Stage Markers	D2_Enterocyte	5.22065	0	0			0.681542						-0.652643
	sqa	Stage Markers	D2_Enterocyte	7.30837	0	0									-0.309471
	lncRNA:CR45054	Stage Markers	D2_Enterocyte	7.68032	0	0							2.52429		-0.483049
	CG10911	Stage Markers	D2_Enterocyte	13.3842	0	0									0.096285
	CG12963	Stage Markers	D2_Enterocyte	8.956	0	0									0.417213
	lncRNA:CR43459	Stage Markers	D2_Enterocyte	5.48384	0	0							2.48029	-0.596759	-0.93855
	CG6770	Stage Markers	D2_Enterocyte	3.48816	0	0			0.283695			-2.45634	1.75692	0.70925	-1.14551
	CG42674	Stage Markers	D2_Enterocyte	3.51364	0	0		-2.14647				-2.17455		-0.570712	-0.544882
	bbg	Stage Markers	D2_Enterocyte	5.3978	0	0			1.45164					-0.92353
	pst	Stage Markers	D2_Enterocyte	5.49471	0	0		-2.88731	-3.51992					0.69566	-0.678214
	CG17841	Stage Markers	D2_Enterocyte	4.50721	0	0								-0.638845	-0.268692
	CG12825	Stage Markers	D2_Enterocyte	6.46446	0	0									-0.587491
	cnc	Stage Markers	D2_Enterocyte	2.91389	0	0		-0.581148	0.344277			-2.06119		-0.217505	0.148594
	goe	Stage Markers	D2_Enterocyte	7.2228	0	0								1.44235	0.172014
	CG13315	Stage Markers	D2_Enterocyte	11.9173	0	0							5.35484		1.72818
	MtnE	Stage Markers	D2_Enterocyte	12.3612	0	0									-4.10254
	Lerp	Stage Markers	D2_Enterocyte	5.5782	0	0			2.10327						-1.06141
	sick	Stage Markers	D2_Enterocyte	4.97605	0	0								0.356096	-0.557877
	capu	Stage Markers	D2_Enterocyte	6.68754	0	0								-1.05593	-0.501957
	Xrp1	Stage Markers	D2_Enterocyte	2.32363	0	0		0.0883972	0.423334				0.88724	0.341122	0.314314
	CG2556	Stage Markers	D2_Enterocyte	4.15728	0	0			0.552713						-0.140203
	CG5011	Stage Markers	D2_Enterocyte	8.09189	0	0								1.65391	0.125304
	Gclc	Stage Markers	D2_Enterocyte	4.52247	0	0							2.54783
	AOX1	Stage Markers	D2_Enterocyte	9.04044	0	0									-0.875022
	CG8034	Stage Markers	D2_Enterocyte	5.00903	0	0		-1.02233	0.241917				1.73145		-2.3052
	Snoo	Stage Markers	D2_Enterocyte	2.96023	0	0		-0.557382					2.19068	-0.746628	-0.772949
	Pde11	Stage Markers	D2_Enterocyte	3.14205	0	0		-0.676126	0.453202				2.11581	-0.515009	-0.583314
	rudhira	Stage Markers	D2_Enterocyte	3.96332	0	0									-0.273851
