## Supplemental Table S2 for "Intrinsic regulation of intestinal stem cell fate and homeostasis by Tet"

### Sheet: P18 Genetic Screen
Gene Name	Log2 Fold Change	Adjusted p-value	Genotype	Stock #	Phenotype Score
CG40160	-4.79	0.048	UAS-CG40160-RNAi	BL#44268	No loss of ISCs observed			Downregulated at P18
CG40160	-4.79	0.048	UAS-CG40160-RNAi	VDRC#109559	No loss of ISCs observed			Upregulated at P18
ATP8A	-2.89	1.23e-24	UAS-ATP8A-RNAi	BL#28558	No loss of ISCs observed
ATP8A	-2.89	1.23e-24	UAS-ATP8A-RNAi	VDRC#8136	No loss of ISCs observed
ATP8A	-2.89	1.23e-24	UAS-ATP8A-RNAi	VDRC#107000	No loss of ISCs observed (abnormal gut morphology)
Dscam4	-2.75	0.000466	UAS-Dscam4-RNAi	BL#51508	No loss of ISCs observed
Dscam4	-2.75	0.000466	UAS-Dscam4-RNAi	VDRC#25365	No loss of ISCs observed
Dscam4	-2.75	0.000466	UAS-Dscam4-RNAi	VDRC#42883	No loss of ISCs observed
B4	-2.56	0.0203	UAS-B4-RNAi	BL#31706	No loss of ISCs observed
B4	-2.56	0.0203	UAS-B4-RNAi	VDRC#6295	No loss of ISCs observed
B4	-2.56	0.0203	UAS-B4-RNAi	VDRC#102327	No loss of ISCs observed
ATP8B	-2.16	0.000804	UAS-ATP8B-RNAi	BL#63037	No loss of ISCs observed
ATP8B	-2.16	0.000804	UAS-ATP8B-RNAi	VDRC#102648	No loss of ISCs observed
fz2	-1.86	1.38e-06	UAS-fz2-RNAi	BL#27568	No loss of ISCs observed
fz2	-1.86	1.38e-06	UAS-fz2-RNAi	BL#31312	No loss of ISCs observed
fz2	-1.86	1.38e-06	UAS-fz2-RNAi	BL#31390	No loss of ISCs observed
Rbfox1	-1.84	2.06e-07	UAS-Rbfox1-RNAi	BL#27286	No loss of ISCs observed
Rbfox1	-1.84	2.06e-07	UAS-Rbfox1-RNAi	BL#32476	No loss of ISCs observed
Rbfox1	-1.84	2.06e-07	UAS-Rbfox1-RNAi	VDRC#110518	No loss of ISCs observed
hppy	-1.64	1.73e-05	UAS-hppy-RNAi	BL#53699	No loss of ISCs observed
hppy	-1.64	1.73e-05	UAS-hppy-RNAi	BL#53884	No loss of ISCs observed
hppy	-1.64	1.73e-05	UAS-hppy-RNAi	BL#77383	No loss of ISCs observed
CG16791	-1.39	1.77e-08	UAS-CG16791-RNAi	BL#64015	No loss of ISCs observed
CG16791	-1.39	1.77e-08	UAS-CG16791-RNAi	VDRC#19161	No loss of ISCs observed
CG16791	-1.39	1.77e-08	UAS-CG16791-RNAi	VDRC#45436	No loss of ISCs observed
Ten-a	-1.31	2.73e-07	UAS-Ten-a-RNAi	BL#29439	No loss of ISCs observed
Ten-a	-1.31	2.73e-07	UAS-Ten-a-RNAi	VDRC#32482	No loss of ISCs observed
Ten-a	-1.31	2.73e-07	UAS-Ten-a-RNAi	VDRC#103298	No loss of ISCs observed
Ten-a	-1.31	2.73e-07	UAS-Ten-a-RNAi	VDRC#105037	No loss of ISCs observed
Doa	-1.21	2.08e-10	UAS-Doa-RNAi	BL#55908	No loss of ISCs observed
Doa	-1.21	2.08e-10	UAS-Doa-RNAi	BL#50903	Lethal / Unscorable
MFS17	-1.11	1.25e-10	UAS-MFS17-RNAi	BL#44033	No loss of ISCs observed
MFS17	-1.11	1.25e-10	UAS-MFS17-RNAi	VDRC#109570	No loss of ISCs observed
CG41378	-0.95	8.74e-09	UAS-CG41378-RNAi	BL#44637	No loss of ISCs observed
Msp300	-0.95	1.07e-05	UAS-Msp300-RNAi	BL#32377	No loss of ISCs observed
Msp300	-0.95	1.07e-05	UAS-Msp300-RNAi	BL#32848	No loss of ISCs observed
Dbp80	-0.79	2.05e-08	UAS-Dbp80-RNAi	BL#34682	No loss of ISCs observed
Dbp80	-0.79	2.05e-08	UAS-Dbp80-RNAi	BL#81878	No loss of ISCs observed
Dbp80	-0.79	2.05e-08	UAS-Dbp80-RNAi	VDRC#109742	No loss of ISCs observed
Fas2	1.13	2.08e-05	UAS-Fas2 (O/E)	BL#604805	No loss of ISCs observed
Nrg	1.98	1.77e-08	UAS-Nrg (O/E)	BL#24172	No loss of ISCs observed
Ddr	2.08	6.07e-07	UAS-Ddr (O/E)	BL#604790	No loss of ISCs observed
Dl	2.22	1.72e-05	UAS-Dl (O/E)	BL#26694	No loss of ISCs observed
Pi3K21B	2.68	0.000152	UAS-Pi3K21B (O/E)	BL#25899	Lethal / Unscorable
Rac1	2.98	0.0672	UAS-Rac1 (O/E)	BL#6291	Lethal / Unscorable
Rac1	2.98	0.0672	UAS-Rac1 (O/E)	Bl#6293	Lethal / Unscorable
CG34120	3.62	0.0192	UAS-CG34120 (O/E)	BL#605029	No loss of ISCs observed
CG31145	4.56	7.76e-09	UAS-CG31145 (O/E)	BL#44372	No loss of ISCs observed
Wnt6	6.37	7.76e-09	UAS-Wnt6 (O/E)	BL#81339	No loss of ISCs observed
Wnt6	6.37	7.76e-09	UAS-Wnt6 (O/E)	BL#81359	Lethal / Unscorable
Fred	30.51	0.000385	UAS-Fred (O/E)	BL#98926	No loss of ISCs observed
